# Mutational landscapes of normal breast during age and pregnancy determine cancer risk

**DOI:** 10.1101/2020.09.04.277715

**Authors:** Biancastella Cereser, Neha Tabassum, Lisa Del Bel Belluz, Angela Yiu, Sladjana Zagorac, Cristian Miere, Benjamin Werner, Nina Moderau, Alicia Rose Jeffries-Jones, Justin Stebbing

## Abstract

The accumulation of somatic mutations in the healthy breast throughout life and pregnancy is poorly understood^1–10^. Similarly, the mutational landscape of both epithelial and stromal components of the mammary gland has not been investigated. Both are relevant for breast cancer (BC), as the interplay between age, pregnancy, and cancer risk has not been fully characterized^11^. We describe whole genome sequencing analysis of epithelial and stromal compartments from the normal breast. We show that, in a similar way to other normal organs, the mutational burden of the mammary nulliparous epithelium significantly increases with age. In a nulliparous status, mutated clones are maintained at a consistently small size throughout the life of the individual; however, at parity, pre-existent clones significantly increase in size with age. Both epithelial and stromal compartments of the healthy breast contain pre-existing known cancer mutations, albeit at low rate, indicative of subsequent positive selection for mutations in tissue-specific driver genes. In line with this, both compartments also present gene enrichment in preferentially mutated cancer pathways. Our results show that mutational landscapes differ between the parous and nulliparous epithelium and suggest an explanation for both differential breast cancer risk and development of pregnancy-associated BC (PABC).
