## Supplementary Table 1 for "Mutational landscapes of normal breast during age and pregnancy determine cancer risk"

### Sheet: Table1_CLINICAL_DATA
Epithelial_sample	Stromal_sample	Age_at_collection	Parity_status	Gravidity_Parity	Age_1st_birth	Gap_1st_birth_donation	BMI	Cancer	Familiarity_BC_OC
a33	b34	23	Parous	G1P1	21	2	23	NA	Yes
c35	d36	23	Nulliparous	G0P0	NA	NA	19	NA	No
G7	H8	23	Parous	G1P1	20	3	20	NA	No
U21	V22	23	Nulliparous	G0P0	NA	NA	30	NA	No
C3	D4	24	Nulliparous	G0P0	NA	NA	28	NA	No
O15	P16	24	Parous	G1P1	18	6	38	NA	Yes
K11	L12	28	Parous	G1P1	20	8	34	NA	Yes
M13	N14	28	Parous	G2P2	23	5	25	NA	No
Q17	R18	28	Nulliparous	G0P0	NA	NA	23	NA	Yes
AA27	BB28	29	Parous	G1P1	23	6	22	NA	Yes
S19	T20	29	Parous	G1P1	23	6	22	NA	No
Y25	Z26	29	Nulliparous	G0P0	NA	NA	25	NA	Yes
CC29	DD30	32	Parous	G1P1	27	5	40	NA	No
W23	X24	32	Nulliparous	G0P0	NA	NA	36	NA	Yes
EE31	FF32	35	Parous	G1P1	33	2	22	NA	Yes
g39	h40	37	Nulliparous	G0P0	NA	NA	43	NA	No
E41	S42	38	Parous	G2P2	32	6	22	NA	No
E5	F6	38	Nulliparous	G0P0	NA	NA	31	NA	No
I9	J10	38	Parous	G1P1	35	3	42	NA	No
A1	B2	39	Nulliparous	G0P0	NA	NA	32	NA	Yes
e37	f38	39	Parous	G2P1	36	3	42	NA	No
E59	S60	45	Parous	G1P1	39	6	25	NA	Unknown
E65	S66	45	Nulliparous	G0P0	NA	NA	24	NA	Yes
E75	S76	51	Nulliparous	G0P0	NA	NA	36	NA	Yes
E77	S78	53	Nulliparous	G0P0	NA	NA	24	NA	Yes
E71	S72	57	Parous	G1P1	37	20	44	NA	No
E61	S62	58	Parous	G1P1	41	17	26	NA	No
E63	S64	63	Parous	G1P1	23	40	26	NA	No
E67	S68	76	Parous	G1P1	22	54	25	NA	Yes

### Sheet: Legend
LEGEND
BC	breast cancer
OC	ovarian cancer
G	gravidity
P	parity
