## Supplementary Table 2 for "Mutational landscapes of normal breast during age and pregnancy determine cancer risk"

### Sheet: QC
Samples	component	Clean_read_Q20_(%)	Clean_read_Q30_(%)	GC_content_(%)	Mapping_rate_(%)	Average_sequencing_depth_(X)	Coverage_at_least_20X(%)
A1	Ep	96.77	87.97	40.02	98.01	45.58	96.07
B2	St	96.51	87.37	39.9	99.81	45.08	96.33
C3	Ep	96.74	88.03	39.94	98.95	43.83	96.29
D4	St	96.79	87.98	39.34	99.66	46.14	94.97
E5	Ep	97.02	88.8	40.65	96.43	42.59	95.37
F6	St	96.78	87.9	40.23	99.6	44.56	96.3
G7	Ep	96.47	87.7	40.3	98.75	42.82	96.24
H8	St	96.55	87.78	40.24	99.32	44.6	96.02
I9	Ep	95.93	86.4	41.42	98.15	43.59	96.92
J10	St	95.68	85.56	41.23	99.46	42.69	96.84
K11	Ep	96.19	86.33	40.56	99.06	42.65	96.76
L12	St	96	85.8	41.04	98.82	40.63	96.49
M13	Ep	95.67	85.62	41.49	97.59	41.24	96.65
N14	St	96.19	86.56	41.2	99.6	42.25	96.88
O15	Ep	96.19	86.24	40.64	99.28	41.57	96.54
P16	St	96.15	86.27	41.58	98.16	40.31	96.65
Q17	Ep	96.31	86.81	41.31	98.17	43.86	96.95
R18	St	95.58	85.06	40.69	98.88	42.02	96.31
S19	Ep	95.87	85.96	41.02	99.66	43.79	96.99
T20	St	96.05	86.16	41.33	99.01	42.5	96.97
U21	Ep	96.06	86.16	41.22	98.43	40.94	96.5
V22	St	96.09	86.22	41.29	99.27	40.6	96.54
W23	Ep	96.22	86.5	40.94	97.22	38.86	95.44
X24	St	96.15	86.32	41.98	99.22	40.49	96.36
Y25	Ep	96.29	86.47	40.31	97.93	41.96	95.42
Z26	St	96.07	86.21	41.48	97.69	41.87	96.95
AA27	Ep	96.28	86.5	40.61	98.54	41.04	96.23
BB28	St	96.2	86.28	41.16	99.11	42.46	96.84
CC29	Ep	95.38	85.12	41.14	96.85	42.52	96.83
DD30	St	95.61	85.5	40.97	97.96	41.31	96.52
EE31	Ep	96.09	86.73	40.22	98.19	40.86	95.11
FF32	St	95.59	85.31	40.66	98.88	40.55	96.08
a33	Ep	97.2	88.81	41.16	99.56	41.92	93.71
b34	St	96.95	88.61	40.28	99.86	33.09	87.14
c35	Ep	97.15	88.75	40.88	99.85	31.73	86.03
d36	St	96.83	87.77	39.42	99.78	32.86	85.32
e37	Ep	97.53	89.32	40.17	99.79	34.62	90.04
f38	St	97.61	89.63	39.85	99.81	43.23	93.31
g39	Ep	97.62	89.59	40.4	99.83	42.94	94.23
h40	St	97.28	88.89	40.05	99.89	43.58	94.27
E41	Ep	98.32	93.83	39.74	99.54	36.97	93.89
S42	St	98.71	95.22	38.77	98.98	25.12	65.92
E59	Ep	97.87	92.57	40.38	99.78	36.47	94.2
S60	St	98.09	93.12	40.3	99.29	35.2	93.53
E61	Ep	98.22	93.79	37.8	99.63	29.68	73.56
S62	St	98.68	95.03	38.05	99.71	25.96	64.53
E63	Ep	98.58	94.94	40.64	97.47	35.26	94.46
S64	St	98.21	93.57	40.72	95.18	31.81	89.32
E65	Ep	98.4	94.09	40.47	98.84	35.43	94.54
S66	St	97.64	92.13	37.25	99.73	24.25	55.19
E67	Ep	98.72	95.16	40.05	98.54	34.8	93.08
S68	St	98.62	94.99	39.13	99.48	34.3	89.95
E71	Ep	98.67	95.06	40.51	98.98	35.86	94.78
S72	St	98.63	94.72	40.08	99.62	36.6	94.77
E75	Ep	98.56	94.62	39.59	99.52	40.13	95.13
S76	St	98.63	94.78	40.55	98.42	37.75	95.17
E77	Ep	98.6	94.88	40.9	96.74	33.62	93.6
S78	St	98.02	92.93	38.58	99.25	18.35	38.31
Median		96.775	87.935	40.53	99.085	40.9	95.395
