## Supplementary Table 3 for "Mutational landscapes of normal breast during age and pregnancy determine cancer risk"

### Sheet: Epithelium
sample	INS/DEL	subs	component	matching_sample	age_of_collection	parity	age_at_birth
A1	462	75	Ep	B2	39	Nulliparous	NA
a33	99	273	Ep	b34	23	Parous	21
AA27	12708	4699	Ep	BB28	29	Parous	22.65
C3	353	582	Ep	d36	24	Nulliparous	NA
c35	7303	4085	Ep	D4	23	Nulliparous	NA
CC29	8120	7818	Ep	DD30	32	Parous	27
e37	20	95	Ep	f38	39	Parous	36
E41	3044	2877	Ep	S42	38	Parous	32
E5	683	1866	Ep	F6	38	Nulliparous	NA
E59	9567	3830	Ep	S60	45	Parous	39.28
E61	30951	26143	Ep	S62	58	Parous	40.66
E63	667	1032	Ep	S64	63	Parous	23
E65	46172	32266	Ep	S66	45	Nulliparous	NA
E67	49365	25732	Ep	S68	76	Parous	22.26
E71	816	462	Ep	S72	57	Parous	36.77
E75	29070	25990	Ep	S76	51	Nulliparous	NA
E77	27314	16903	Ep	S78	53	Nulliparous	NA
EE31	29575	17981	Ep	FF32	35	Parous	33
g39	40	207	Ep	h40	37	Nulliparous	NA
G7	229	561	Ep	H8	23	Parous	20
I9	28807	11151	Ep	J10	38	Parous	35
K11	568	473	Ep	L12	28	Parous	20.02
M13	12114	9043	Ep	N14	28	Parous	23
O15	357	234	Ep	P16	24	Parous	18
Q17	318	291	Ep	R18	28	Nulliparous	NA
S19	115	141	Ep	T20	29	Parous	23.05
U21	350	187	Ep	V22	23	Nulliparous	NA
W23	130	175	Ep	X24	32	Nulliparous	NA
Y25	21378	6563	Ep	Z26	29	Nulliparous	NA
Total	320695	201735
Median	816	1866

### Sheet: Stroma
sample	INS/DEL	subs	component	matching_sample	age_of_collection	parity	age_at_birth
B2	63	123	St	A1	39	Nulliparous	NA
b34	5	79	St	a33	23	Parous	21
BB28	83770	29614	St	AA27	29	Parous	22.65
d36	22	93	St	C3	23	Nulliparous	NA
D4	125	119	St	c35	24	Nulliparous	NA
DD30	37725	24012	St	CC29	32	Parous	27
f38	47	208	St	e37	39	Parous	36
F6	12789	5754	St	E5	38	Parous	32
FF32	63232	35976	St	EE31	35	Nulliparous	NA
h40	45	73	St	g39	37	Parous	39.28
H8	45	75	St	G7	23	Parous	40.66
J10	64	89	St	I9	38	Parous	23
L12	18893	9425	St	K11	28	Nulliparous	NA
N14	415	289	St	M13	28	Parous	22.26
P16	362	216	St	O15	24	Parous	36.77
R18	140	105	St	Q17	28	Nulliparous	NA
S42	53716	22668	St	E41	38	Nulliparous	NA
S60	91767	31040	St	E59	45	Parous	33
S62	42023	29107	St	E61	58	Nulliparous	NA
S64	48128	17146	St	E63	63	Parous	20
S66	40395	34362	St	E65	45	Parous	35
S68	38926	25121	St	E67	76	Parous	20.02
S72	46884	27920	St	E71	57	Parous	23
S76	29693	27970	St	E75	51	Parous	18
S78	12744	17484	St	E77	53	Nulliparous	NA
T20	43146	14358	St	S19	29	Parous	23.05
V22	18739	8194	St	U21	23	Nulliparous	NA
X24	3073	981	St	W23	32	Nulliparous	NA
Z26	91260	32305	St	Y25	29	Nulliparous	NA
Total	778236	394906
Median	18739	9425
