## Supplementary Table 5 for "Mutational landscapes of normal breast during age and pregnancy determine cancer risk"

### Sheet: Table of content
	GO enrichment analysis
	Sheet name		Location		Component	Content
	St_3UTR_GO_P		Sheet 2		Stroma	GO enrichment analysis for genes containing mutations in the 3' UTR region - parous samples
	St_3UTR_GO_NP		Sheet 3		Stroma	GO enrichment analysis for genes containing mutations in the 3' UTR region - nulliparous samples
	St_missense_GO_P		Sheet 4		Stroma	GO enrichment analysis for genes containing missense mutations - parous samples
	Ep_5Flank_GO_NP		Sheet 5		Epithelium	GO enrichment analysis for genes containing mutations in the 5' Flank region - nulliparous samples
	Note: in each sheet, rows with blue font are represented in the graphs in the main paper

### Sheet: St_3UTR_GO_P
Category	ID	Name	Source	p-value	q-value Bonferroni	q-value FDR B&H	q-value FDR B&Y	Hit Count in Query List	Hit Count in Genome	Hit in Query List
GO: Molecular Function	GO:0016772	transferase activity, transferring phosphorus-containing groups		1.322e-05	0.02247	0.009992	0.0801	152	1859	MAPT,ADAR,ADCY3,AXIN1,HEG1,ALPK3,AKT2,NCK2,PIK3R3,ELP1,DGKE,DGKD,PDXK,ARRB1,CDK13,MARK4,PDE5A,MVK,NEK10,TRIM24,NRP1,POLR1F,CSNK1G1,NPR1,ROR2,CASP3,NUP43,OAS2,CAV3,GPRC5A,CBL,PAPSS2,USP14,CCNT2,P2RX7,DGKI,CDC42,PAQR3,DCLK1,PCYT1A,PDGFRA,PDK1,PDPK1,PFKFB2,CHRNA3,PHKA1,PNPT1,PHKG2,PIK3C3,PIK3R1,DSTYK,PIP4K2A,XRN1,PMP22,POLR2C,POLR2F,PIFO,TRAF4,PPP2R5C,PPP2R5E,NUP155,PRKAB2,PKIA,PRKCA,PRKCB,MAPK1,RAP…
GO: Molecular Function	GO:0016773	phosphotransferase activity, alcohol group as acceptor		1.549e-05	0.02634	0.009992	0.0801	123	1444	MAPT,ADAR,ADCY3,AXIN1,HEG1,ALPK3,AKT2,NCK2,PIK3R3,ELP1,DGKE,DGKD,PDXK,ARRB1,CDK13,MARK4,PDE5A,MVK,NEK10,TRIM24,NRP1,CSNK1G1,NPR1,ROR2,CASP3,CAV3,GPRC5A,CBL,PAPSS2,CCNT2,P2RX7,DGKI,PAQR3,DCLK1,PDGFRA,PDK1,PDPK1,PFKFB2,CHRNA3,PHKA1,PHKG2,PIK3C3,PIK3R1,DSTYK,PIP4K2A,PMP22,TRAF4,PPP2R5C,PPP2R5E,PRKAB2,PKIA,PRKCA,PRKCB,MAPK1,RAPGEF2,MAPK8,PRKX,PRLR,SNRK,STK35,PTPN1,NUAK1,MUL1,TNFSF15,RANBP2,AKT3,PANK3…
GO: Molecular Function	GO:0016301	kinase activity		1.763e-05	0.02998	0.009992	0.0801	135	1621	MAPT,ADAR,ADCY3,AXIN1,HEG1,ALPK3,AKT2,NCK2,PIK3R3,ELP1,DGKE,DGKD,PDXK,ARRB1,CDK13,MARK4,PDE5A,MVK,NEK10,TRIM24,NRP1,CSNK1G1,NPR1,ROR2,CASP3,NUP43,CAV3,GPRC5A,CBL,PAPSS2,CCNT2,P2RX7,DGKI,CDC42,PAQR3,DCLK1,PDGFRA,PDK1,PDPK1,PFKFB2,CHRNA3,PHKA1,PHKG2,PIK3C3,PIK3R1,DSTYK,PIP4K2A,PMP22,PIFO,TRAF4,PPP2R5C,PPP2R5E,NUP155,PRKAB2,PKIA,PRKCA,PRKCB,MAPK1,RAPGEF2,MAPK8,PRKX,PRLR,SNRK,UCK1,STK35,PTPN1,NUAK1,M…
GO: Molecular Function	GO:0030554	adenyl nucleotide binding		0.0001043	0.1773	0.04433	0.3553	127	1566	MKKS,ABCA1,ADCY3,RIMKLB,ALPK3,AKT2,KIF6,SMARCA5,ELP1,DGKE,DGKD,PDXK,RUVBL1,CDK13,MARK4,ATP1B1,ATP2A2,MVK,MYO1C,MYO1D,KIF1A,MYO5A,MYO5B,NEK10,BAG1,GMPS,CSNK1G1,NPR1,ROR2,OAS2,PAPSS2,P2RX7,DGKI,DCLK1,PDE4D,PDGFRA,PDK1,PDPK1,CFTR,PFKFB2,OLA1,PHKG2,PIK3C3,DSTYK,PIP4K2A,MIEF1,DDX23,VPS4B,BAG3,PRKCA,PRKCB,MAPK1,RAPGEF2,MAPK8,PRKX,BMS1,SNRK,UCK1,STK35,DDX6,DHX8,UBE2R2,NUAK1,THRAP3,AKT3,PANK3,GNE,HCN4,AC…
GO: Biological Process	GO:0007169	transmembrane receptor protein tyrosine kinase signaling pathway		1.235e-05	0.0943	0.04691	0.4464	72	767	AKT2,NCK2,CILP,PIK3R3,SESN3,DGKD,TRIM71,TMEM108,MYO1C,NRP1,ROR2,CASP3,GPRC5A,CBL,ANGPTL1,CNOT9,CDC42,PDGFRA,PDPK1,CHRNA3,PIK3R1,DSTYK,KLB,COL4A2,POLR2C,POLR2F,PRKCA,GIGYF2,PRKCB,APPL1,MAPK1,RAPGEF2,PRLR,APH1B,AHI1,PTBP1,LRIG2,PTPN1,ACTR3,EFNA5,EGFR,RPE65,PLCE1,EPHB3,EPHB6,CRIM1,RPS6KB1,ATXN7,FGF14,MERTK,ITSN1,CYFIP2,PRDM14,SOS1,SETX,NCKAP1,FRS2,CYFIP1,ADAM17,PTPRT,TGFA,ATP6V0A2,TSC2,WNT5A,XDH,IDE…
GO: Biological Process	GO:1901699	cellular response to nitrogen compound		1.526e-05	0.1165	0.04691	0.4464	71	758	MAP1B,MDM2,ADCY3,AKT2,KLF11,PIK3R3,SESN3,MYO1C,MYO5A,CAPN2,CASP3,CASQ2,CAV3,P2RX7,CDC5L,PDE3A,PDE4D,PDGFRA,PDPK1,CFTR,GNG2,CHRNA3,PIK3R1,XRN1,COL3A1,PRKCA,PRKCB,APPL1,MAPK1,RAPGEF2,MAPK8,PRLR,PTPN1,MUL1,CPEB2,AKT3,BCL2L11,HCN4,EGFR,RPE65,RPS6KB1,LRRK2,IMPACT,TLR6,KLF2,NOD1,LARS1,DDI2,SLC8A1,KDM1A,GABPA,SOS1,GABRG2,GCK,STC1,CYFIP1,GCLM,GNA11,UBR2,ATP6V0A2,TSC2,TNFSF4,HTR1D,WT1,IDE,IGF1R,ZC3HAV1,IT…
GO: Biological Process	GO:0032989	cellular component morphogenesis		2.084e-05	0.1591	0.04691	0.4464	108	1297	MAP1B,MAPT,MATN1,DACT2,HEG1,ZSWIM6,TMEM108,MYO5B,NRP1,BRWD1,LIMD1,CAPZB,CASP3,CASQ2,SEMA5A,CAV3,OPHN1,P2RX7,CDC42,CDH8,DCLK1,PDGFRA,TMOD2,CHRNA3,PNPT1,TFCP2L1,PIK3R1,PMP22,FAT3,ZNF385A,TMEM106B,FEZ2,PRKCA,POLDIP2,MAPK1,RAPGEF2,MAPK8,ZRANB1,SEMA3E,ARHGAP44,MUL1,DSCAM,RANBP9,RFX2,ACTR3,EFNA5,EGFR,FBXO31,EPHB3,EPHB6,LRRK2,IMPACT,GRHL2,KLF2,FAT1,DRAXIN,FMN1,CCL11,MERTK,SCARA3,FOXG1,DCDC2,FN1,FXN,NUBP…
GO: Biological Process	GO:0032990	cell part morphogenesis		2.458e-05	0.1876	0.04691	0.4464	72	783	MAP1B,MAPT,ZSWIM6,TMEM108,MYO5B,NRP1,SEMA5A,OPHN1,CDC42,DCLK1,CHRNA3,PNPT1,PIK3R1,PMP22,TMEM106B,FEZ2,PRKCA,POLDIP2,MAPK1,RAPGEF2,MAPK8,SEMA3E,ARHGAP44,MUL1,DSCAM,RANBP9,ACTR3,EFNA5,EGFR,FBXO31,EPHB3,EPHB6,LRRK2,IMPACT,DRAXIN,FMN1,FOXG1,DCDC2,FN1,FXN,NUBPL,PREX2,CYFIP2,ENAH,C9orf72,UNC13A,MYO16,KDM1A,SOS1,NCKAP1,UNC5B,STK26,SPTB,FRS2,NTNG2,CYFIP1,NRK,ARHGAP35,ADNP,RNF165,THY1,TTL,PACSIN2,DOK6,TSC…
GO: Cellular Component	GO:0000790	nuclear chromatin		4.179e-05	0.04116	0.02363	0.1765	146	1923	ZNF551,EVX2,EOMES,ZNF468,FOXN1,KLF11,ZNF492,SMARCA5,LCORL,ZNF618,ZFP14,BARX2,ZNF529,RUVBL1,CDK13,RBAK,ZFHX3,THAP5,TRIM24,POLR1F,NFYB,NHLH1,MYRF,ZNF569,ZNF501,USF3,OVOL1,NFXL1,PAX5,CDC5L,ZNF664,PBX1,FOXN3,PGR,TFCP2L1,PKNOX1,THAP6,PRRX1,AHCTF1,POLR2C,POLR2F,POU2F1,GATA5,ZNF385A,HES2,CREM,CREB5,CRX,ZNF557,FOXP4,ZNF516,ZNF765,ZNF536,ZNF623,IRX4,ZNF776,REL,E2F3,RFX2,POLR1D,RIF1,ERG,ESRRG,ETV3,GRHL2,SN…
GO: Cellular Component	GO:0048471	perinuclear region of cytoplasm		4.797e-05	0.04725	0.02363	0.1765	73	825	ABCA1,MAP1B,AXIN1,STX7,APBA1,ATP2A2,MYO5B,BAG1,BICD1,CAPN2,OAS2,CBL,CCNT2,OSBP,DGKI,CDC5L,PHEX,PIK3R1,PMP22,SLC30A7,TRAF4,PRKCA,RAPGEF2,NOS1AP,CTIF,CMYA5,DDX6,RAB3B,CALN1,RANBP2,UACA,HCN4,ACTR3,EXOC8,EGFR,EIF4E,RPS6KB1,IRAG1,FAT1,SBF1,SEC23B,FLOT2,TRA2B,PEX5L,CYFIP2,MYO16,GAD2,STK26,NXT2,MALT1,TAF8,CYFIP1,SERINC3,GOLGA1,ANGEL1,TPPP,TGFA,LDB3,ATP6V0A2,GTPBP4,TSC2,VLDLR,YWHAZ,RNF207,SPIRE1,ITPR3,GD…
GO: Cellular Component	GO:0043005	neuron projection		0.0001312	0.1292	0.04306	0.3217	124	1624	MKKS,MAP1B,MAPT,SYT9,TPRG1L,APBA1,ZSWIM6,ARRB1,MARK4,TMEM108,MYO1C,MYO1D,KIF1A,MYO5A,MYO5B,NRP1,DAGLA,PTBP2,CAPN2,ROR2,CAPZB,CBL,OPHN1,USP8,DGKI,CDC42,CDH8,PDGFRA,PDE6B,CETN1,CFTR,TMOD2,CHRNA3,PGR,PIK3R1,XRN1,ERO1A,FAT3,BAG3,ZNF385A,FEZ2,CNGB3,PRKCA,GIGYF2,PRKCB,MAPK1,RAPGEF2,MAPK8,AHI1,PTBP1,LRIG2,ARHGAP44,NQO1,MUL1,CPEB2,DSCAM,HCN4,EXOC8,TTLL7,BBS7,UNC13C,TOPORS,EPHB3,EPHB6,GLDN,CTTNBP2,RPS6KB1…
Pathway	1059539	Choline metabolism in cancer	BioSystems: KEGG	7.029e-08	0.0001944	0.0001944	0.001652	22	99	AKT2,PIK3R3,DGKE,DGKD,NRAS,DGKI,PCYT1A,PDGFRA,PDPK1,PIK3R1,PRKCA,PRKCB,MAPK1,MAPK8,AKT3,EGFR,RPS6KB1,SOS1,WASF3,GPCPD1,SLC5A7,TSC2
Pathway	83119	Non-small cell lung cancer	BioSystems: KEGG	1.101e-06	0.003045	0.001056	0.008981	15	58	AKT2,PIK3R3,NRAS,PDPK1,PIK3R1,PRKCA,PRKCB,MAPK1,AKT3,E2F3,EGFR,SOS1,STK4,TGFA,JAK3
Pathway	83110	Glioma	BioSystems: KEGG	4.21e-06	0.01164	0.00194	0.01649	15	64	MDM2,AKT2,PIK3R3,NRAS,PDGFRA,PIK3R1,PRKCA,PRKCB,MAPK1,AKT3,E2F3,EGFR,SOS1,TGFA,IGF1R
Pathway	1404798	EGFR tyrosine kinase inhibitor resistance	BioSystems: KEGG	1.508e-05	0.04169	0.004632	0.03938	16	79	AKT2,PIK3R3,NRAS,PDGFRA,PIK3R1,PRKCA,PRKCB,MAPK1,AKT3,BCL2L11,EGFR,EIF4E,RPS6KB1,SOS1,TGFA,IGF1R
Pathway	921162	FoxO signaling pathway	BioSystems: KEGG	3.772e-05	0.1043	0.00948	0.0806	21	132	MDM2,AKT2,PIK3R3,NRAS,PDPK1,PIK3R1,PRKAB2,MAPK1,MAPK8,RAG1,AKT3,BCL2L11,EGFR,KLF2,FOXG1,SOS1,STK4,TGFBR2,SETD7,IGF1R,SMAD4
Pathway	83090	Insulin signaling pathway	BioSystems: KEGG	7.366e-05	0.2037	0.01416	0.1204	21	138	AKT2,PIK3R3,NRAS,CBL,PDPK1,PHKA1,PHKG2,PIK3R1,PRKAB2,MAPK1,MAPK8,PTPN1,AKT3,PPP1R3B,EIF4E,RPS6KB1,FLOT2,SOS1,GCK,GYS1,TSC2
Pathway	1319988	AGE-RAGE signaling pathway in diabetic complications	BioSystems: KEGG	7.681e-05	0.2124	0.01416	0.1204	17	99	AKT2,PIK3R3,NRAS,CASP3,CDC42,PIK3R1,COL3A1,COL4A2,PRKCA,PRKCB,MAPK1,MAPK8,AKT3,PLCE1,FN1,TGFBR2,SMAD4
Pathway	782000	Proteoglycans in cancer	BioSystems: KEGG	8.347e-05	0.2308	0.01442	0.1226	27	203	MDM2,AKT2,PIK3R3,PPP1R12B,NRAS,CASP3,CAV3,CBL,CDC42,PDPK1,PIK3R1,PRKCA,PRKCB,MAPK1,AKT3,EGFR,PLCE1,RPS6KB1,WNT16,FN1,SOS1,FRS2,ARHGEF12,TIMP3,WNT5A,IGF1R,ITPR3
Pathway	217716	Cholinergic synapse	BioSystems: KEGG	0.0001162	0.3214	0.01891	0.1607	18	112	ADCY3,AKT2,PIK3R3,NRAS,GNG2,CHRNA3,PIK3R1,CREB5,PRKCA,PRKCB,MAPK1,AKT3,GNA11,GNG4,SLC5A7,ITPR3,KCNJ6,KCNQ3
Pathway	83109	Endometrial cancer	BioSystems: KEGG	0.0001483	0.4099	0.02277	0.1936	11	50	AXIN1,AKT2,PIK3R3,CTNNA3,NRAS,PDPK1,PIK3R1,MAPK1,AKT3,EGFR,SOS1
Pathway	83049	ErbB signaling pathway	BioSystems: KEGG	0.0001671	0.462	0.02286	0.1944	15	86	AKT2,NCK2,PIK3R3,NRAS,CBL,PIK3R1,PRKCA,PRKCB,MAPK1,MAPK8,AKT3,EGFR,RPS6KB1,SOS1,TGFA
Pathway	83111	Prostate cancer	BioSystems: KEGG	0.0001909	0.5279	0.02295	0.1951	15	87	MDM2,AKT2,PIK3R3,NRAS,PDGFRA,PDPK1,PIK3R1,CREB5,MAPK1,AKT3,E2F3,EGFR,SOS1,TGFA,IGF1R
Pathway	692234	PI3K-Akt signaling pathway	BioSystems: KEGG	0.000369	1	0.03416	0.2904	37	342	MDM2,AKT2,PIK3R3,NRAS,PDGFRA,PDPK1,GNG2,PIK3R1,COL4A2,CREB5,PPP2R5C,PPP2R5E,PRKCA,MAPK1,PRLR,AKT3,BCL2L11,EFNA5,EGFR,EIF4E,RPS6KB1,FGF14,FN1,THEM4,SOS1,GNG4,THBS2,GYS1,TSC2,YWHAZ,IFNA8,IFNAR1,IGF1R,IL7,ITGB6,JAK3,LAMC1
Pathway	83108	Pancreatic cancer	BioSystems: KEGG	0.0003706	1	0.03416	0.2904	12	64	AKT2,PIK3R3,CDC42,PIK3R1,MAPK1,MAPK8,AKT3,E2F3,EGFR,TGFA,TGFBR2,SMAD4
Pathway	946598	Thyroid hormone signaling pathway	BioSystems: KEGG	0.0005465	1	0.04197	0.3569	17	116	MDM2,AKT2,MED30,PIK3R3,ATP1B1,ATP2A2,NRAS,PDPK1,PFKFB2,PIK3R1,PRKCA,PRKCB,MAPK1,MED13,AKT3,PLCE1,TSC2
Pathway	83052	Phosphatidylinositol signaling system	BioSystems: KEGG	0.0006419	1	0.04403	0.3744	15	97	PIK3R3,DGKE,DGKD,MTMR1,INPP4B,DGKI,PIK3C3,PIK3R1,PIP4K2A,PRKCA,PRKCB,PLCE1,PI4K2A,INPP5B,ITPR3
Pathway	83114	Melanoma	BioSystems: KEGG	0.0007552	1	0.04403	0.3744	12	69	MDM2,AKT2,PIK3R3,NRAS,PDGFRA,PIK3R1,MAPK1,AKT3,E2F3,EGFR,FGF14,IGF1R
Pathway	83106	Colorectal cancer	BioSystems: KEGG	0.0007859	1	0.04403	0.3744	11	60	AXIN1,AKT2,PIK3R3,CASP3,PIK3R1,APPL1,MAPK1,MAPK8,AKT3,TGFBR2,SMAD4
Pathway	1319989	Longevity regulating pathway	BioSystems: KEGG	0.0008088	1	0.04403	0.3744	14	89	ADCY3,AKT2,PIK3R3,SESN3,NRAS,PIK3R1,CREB5,PRKAB2,APPL1,AKT3,EIF4E,RPS6KB1,TSC2,IGF1R
Pathway	989139	AMPK signaling pathway	BioSystems: KEGG	0.0008923	1	0.04403	0.3744	17	121	AKT2,PIK3R3,PDPK1,CFTR,PFKFB2,PIK3R1,CREB5,PPP2R5C,PPP2R5E,PRKAB2,AKT3,ELAVL1,RPS6KB1,GYS1,TSC2,IGF1R,LEPR
Pathway	83116	Chronic myeloid leukemia	BioSystems: KEGG	0.0009825	1	0.04562	0.3879	12	71	MDM2,AKT2,PIK3R3,NRAS,CBL,PIK3R1,MAPK1,AKT3,E2F3,SOS1,TGFBR2,SMAD4

### Sheet: St_3UTR_GO_NP
Category	ID	Name	Source	p-value	q-value Bonferroni	q-value FDR B&H	q-value FDR B&Y	Hit Count in Query List	Hit Count in Genome	Hit in Query List
Pathway	1059539	Choline metabolism in cancer	BioSystems: KEGG	3.143e-07	0.0007593	0.0007593	0.006353	17	99	RPS6KB1,AKT2,DGKE,SLC22A3,SLC44A1,GPCPD1,DGKI,PCYT1A,PDPK1,SLC5A7,DGKH,TSC2,PLCG1,PRKCB,MAPK8,AKT3,EGFR

### Sheet: St_missense_GO_P
Category	ID	Name	Source	p-value	q-value Bonferroni	q-value FDR B&H	q-value FDR B&Y	Hit Count in Query List	Hit Count in Genome	Hit in Query List
GO: Biological Process	GO:0007010	cytoskeleton organization		1.441e-05	0.04983	0.02719	0.2372	23	1663	ABL1,PDGFB,CETN2,SPEF2,TRDN,ADD2,ADD3,PHLDB1,FAT1,ALMS1,FMN1,NAV3,WDR35,SPAG16,DNAH5,PLS1,NOTCH2,KRAS,MYO18A,PLEKHG2,CHMP2B,LLGL1,CTNNA2
GO: Biological Process	GO:0090342	regulation of cell aging		2.022e-05	0.06992	0.02719	0.2372	5	63	ABL1,ZMPSTE24,PTEN,KRAS,TP53
GO: Biological Process	GO:0030036	actin cytoskeleton organization		2.359e-05	0.08157	0.02719	0.2372	14	717	ABL1,PDGFB,ADD2,ADD3,FAT1,ALMS1,FMN1,PLS1,NOTCH2,KRAS,MYO18A,PLEKHG2,LLGL1,CTNNA2
GO: Biological Process	GO:0048729	tissue morphogenesis		4.409e-05	0.1525	0.03812	0.3326	15	861	ABL1,LIN7C,PDGFB,MYO9A,PTEN,PHLDB1,ALMS1,FMN1,FGFR1,NOTCH2,KRAS,LAMA3,LAMB1,TGFB1I1,TP53
GO: Biological Process	GO:0044029	hypomethylation of CpG island		8.198e-05	0.2835	0.04725	0.4123	2	3	ZMPSTE24,PIK3CA
GO: Biological Process	GO:0044028	DNA hypomethylation		8.198e-05	0.2835	0.04725	0.4123	2	3	ZMPSTE24,PIK3CA
GO: Biological Process	GO:0030029	actin filament-based process		0.0001125	0.3891	0.04837	0.4221	14	829	ABL1,PDGFB,ADD2,ADD3,FAT1,ALMS1,FMN1,PLS1,NOTCH2,KRAS,MYO18A,PLEKHG2,LLGL1,CTNNA2
GO: Biological Process	GO:0030183	B cell differentiation		0.0001374	0.4751	0.04837	0.4221	6	149	ABL1,NOTCH2,ADGRG3,IFNA21,CARD11,TP53
GO: Biological Process	GO:0002009	morphogenesis of an epithelium		0.0001396	0.4828	0.04837	0.4221	12	641	ABL1,LIN7C,PDGFB,MYO9A,PTEN,ALMS1,FMN1,FGFR1,NOTCH2,KRAS,LAMA3,TGFB1I1
GO: Biological Process	GO:1903463	regulation of mitotic cell cycle DNA replication		0.0001634	0.565	0.04837	0.4221	2	4	ZMPSTE24,FGFR1
GO: Biological Process	GO:0061245	establishment or maintenance of bipolar cell polarity		0.0001738	0.6011	0.04837	0.4221	4	53	LIN7C,MYO9A,FAT1,LLGL1
GO: Biological Process	GO:0035088	establishment or maintenance of apical/basal cell polarity		0.0001738	0.6011	0.04837	0.4221	4	53	LIN7C,MYO9A,FAT1,LLGL1
GO: Biological Process	GO:0030030	cell projection organization		0.0001819	0.6289	0.04837	0.4221	22	1828	ABL1,PDGFB,MYO9A,CETN2,SPEF2,PTEN,PTPRD,ALMS1,PIK3CA,FMN1,NAV3,WDR35,EEF2K,FGFR1,SPAG16,DNAH5,PLS1,LAMB1,LLGL1,RNF6,CTNNA2,TP53
GO: Biological Process	GO:2000772	regulation of cellular senescence		0.0002008	0.6945	0.0484	0.4223	4	55	ABL1,ZMPSTE24,KRAS,TP53
GO: Biological Process	GO:0051493	regulation of cytoskeleton organization		0.0002299	0.795	0.0484	0.4223	11	577	ABL1,ADD2,ADD3,PHLDB1,ALMS1,FMN1,NAV3,NOTCH2,PLEKHG2,CHMP2B,CTNNA2
GO: Biological Process	GO:0032271	regulation of protein polymerization		0.0002334	0.8072	0.0484	0.4223	7	233	ABL1,ADD2,ADD3,FMN1,NAV3,PLEKHG2,CTNNA2
GO: Biological Process	GO:0009887	animal organ morphogenesis		0.0002517	0.8705	0.0484	0.4223	17	1241	ABL1,ZMPSTE24,PDGFB,SPEF2,FGFRL1,PTEN,FAT1,ALMS1,FMN1,FGFR1,NOTCH2,KRAS,LAMA3,LAMB1,CTNNA2,TP53,DNAH11
GO: Biological Process	GO:0030317	flagellated sperm motility		0.0002547	0.8806	0.0484	0.4223	5	107	SPEF2,SPAG16,DNAH5,CACNA1E,DNAH11
GO: Biological Process	GO:0097722	sperm motility		0.0002659	0.9196	0.0484	0.4223	5	108	SPEF2,SPAG16,DNAH5,CACNA1E,DNAH11
GO: Biological Process	GO:0090066	regulation of anatomical structure size		0.0002863	0.99	0.0495	0.4319	11	592	ABL1,PDGFB,PTEN,ADD2,ADD3,FMN1,WDR35,PLS1,PLEKHG2,RNF6,CTNNA2
Pathway	83114	Melanoma	BioSystems: KEGG	3.93e-06	0.004394	0.002599	0.01975	6	69	PDGFB,PTEN,PIK3CA,FGFR1,KRAS,TP53
Pathway	83109	Endometrial cancer	BioSystems: KEGG	1.321e-05	0.01477	0.003221	0.02447	5	50	PTEN,PIK3CA,KRAS,CTNNA2,TP53
Pathway	83111	Prostate cancer	BioSystems: KEGG	1.517e-05	0.01696	0.003221	0.02447	6	87	PDGFB,PTEN,PIK3CA,FGFR1,KRAS,TP53
Pathway	692234	PI3K-Akt signaling pathway	BioSystems: KEGG	4.404e-05	0.04924	0.004873	0.03702	10	342	PDGFB,PTEN,PIK3CA,FGFR1,KRAS,LAMA3,LAMB1,IFNA21,TCL1A,TP53
Pathway	83110	Glioma	BioSystems: KEGG	4.447e-05	0.04972	0.004873	0.03702	5	64	PDGFB,PTEN,PIK3CA,KRAS,TP53
Pathway	1059538	Central carbon metabolism in cancer	BioSystems: KEGG	4.794e-05	0.0536	0.004873	0.03702	5	65	PTEN,PIK3CA,FGFR1,KRAS,TP53
Pathway	83105	Pathways in cancer	BioSystems: KEGG	0.0001459	0.1631	0.01076	0.08175	10	395	ABL1,PDGFB,PTEN,PIK3CA,FGFR1,KRAS,LAMA3,LAMB1,CTNNA2,TP53
Pathway	83118	Small cell lung cancer	BioSystems: KEGG	0.0001636	0.1829	0.01076	0.08175	5	84	PTEN,PIK3CA,LAMA3,LAMB1,TP53
Pathway	1435207	Breast cancer	BioSystems: KEGG	0.0002538	0.2837	0.01418	0.1078	6	144	PTEN,PIK3CA,FGFR1,NOTCH2,KRAS,TP53
Pathway	946598	Thyroid hormone signaling pathway	BioSystems: KEGG	0.0007296	0.8157	0.03137	0.2384	5	116	PIK3CA,NOTCH2,KRAS,MED13L,TP53
Pathway	83116	Chronic myeloid leukemia	BioSystems: KEGG	0.0009431	1	0.03515	0.267	4	71	ABL1,PIK3CA,KRAS,TP53
Pathway	1404798	EGFR tyrosine kinase inhibitor resistance	BioSystems: KEGG	0.001405	1	0.04135	0.3141	4	79	PDGFB,PTEN,PIK3CA,KRAS
Pathway	694606	Hepatitis B	BioSystems: KEGG	0.001915	1	0.04821	0.3663	5	144	PTEN,PIK3CA,KRAS,IFNA21,TP53

### Sheet: Ep_5Flank_GO_NP
Category	ID	Name	Source	p-value	q-value Bonferroni	q-value FDR B&H	q-value FDR B&Y	Hit Count in Query List	Hit Count in Genome	Hit in Query List
GO: Biological Process	GO:0033559	unsaturated fatty acid metabolic process		2.826e-06	0.01552	0.01552	0.1426	14	115	CYP4F2,AKR1C3,CYP4F12,CYP2S1,CYP2D6,CYP2F1,AKR1C2,ELOVL2,EPHX2,PTGR2,ACSL1,ELOVL5,HPGD,HSD17B4
GO: Biological Process	GO:0001676	long-chain fatty acid metabolic process		1.082e-05	0.05943	0.02971	0.273	13	112	CYP4F2,AKR1C3,CYP4F12,PAM,CYP2S1,CYP2D6,CYP2F1,ELOVL2,EPHX2,ACSL1,ELOVL5,HPGD,HSD17B4
